# Exploring cardiac phenotypes of Drosophila orthologues of human genes associated to Brugada Syndrome (BrS)

**DOI:** 10.1101/2025.07.08.663711

**Authors:** Sallouha Krifa, Julien Barc, Nathalie Gaborit, Flavien Charpentier, Laurent Perrin, Nathalie Arquier

## Abstract

Brugada syndrome (BrS) is a rare cardiac arrhythmic disorder with high risk of sudden cardiac death. Recent advances have identified more than 20 risk loci with complex inheritance suggesting a polygenic model for BrS inheritance. These loci are in non-coding regions located in the vicinity of cardiac-expressed genes. This complex genetic architecture and the limited understanding of BrS genetic and molecular mechanisms hinder the development of efficient prevention strategies in the context of this syndrome and are unfavorable to the implementation of therapeutic interventions. In this context, understanding the functional impact of the identified putative risk alleles is a prerequisite. Here, we used the fly model to systematically test whether orthologues of genes located near risk alleles for BrS participate to cardiac function. The fly is the simplest model with a heart muscle and is a powerful genetic model suitable for efficient screening of candidate genes, providing a whole organism-based assessment of cardiac development, structure and function. Using high-speed heart imaging platform on intact flies, we invalided the cardiac expression of the fly orthologues of human genes associated to BrS and characterized whether they are cell autonomously implicated in heart functioning. Our results provide an overview of cardiac phenotypes associated with genes potentially involved in BrS, enabling their prioritization for further investigations in mammalian models.
