## Supplemental Table 1 for "Exploring cardiac phenotypes of Drosophila orthologues of human genes associated to Brugada Syndrome (BrS)"

### Sheet: Read me
	file sheets	Brs GWAS Table	List of lead SNP identified in GWAS analysis from Barc et al. 2022
			Nearest genes associated to SNP hits (green column)
			eQTL (orange column)
			Loci identified by Hi-C associated to BrS hits (yellow column)
		GENE list summary	List of unique genes from each analysis
		DIOPT_all_orthologues	DIOPT results on BrS associated loci (GENE list summary)
			Already known TF involved in cardiac function or in BrS are in red, Except fly HEY orthologue,used as a positive control in our fly validations, they have not been tested.
			Green rows are highlighting the fly orthologues selected for functional validation in fly, regarding their DIOPT score of orthology
			First column identified :
			1. YES : fly genes functionally validated
			2. known: already known TF involved in cardiac function or in BrS (not tested)
			3. Not best ranking : fly orthologues with a lower DIOPT score than another gene (not tested)
			4. Genes in blue typing: Human genes with several fly orthologues having the same DIOPT score (all tested)

### Sheet: Brs GWAS Table
	Lead SNP	Nearest gene of BrS GWAS hits	QTL annotation1	Chromatin conformation2
			eQTL gene name	Gene located in interacting region with Lead SNP region
	rs7638909*	SCN5A	-	ACVR2B EXOG SCN5A SCN10A SCN11A
	rs62241190*	SCN5A	-	ACVR2B EXOG SCN5A SCN10A SCN11A
	rs7374540*	SCN5A	-	EXOG SCN5A SCN10A SCN11A
	rs7433206*	SCN5A	SCN5A	-
	rs34760424*	SCN5A	-	DLEC1 ACAA1 MYD88 OXSR1 ACVR2B EXOG SCN5A SCN10A SCN11A
	rs41310232*	SCN5A	-	DLEC1 ACAA1 MYD88 OXSR1 ACVR2B EXOG SCN5A SCN10A SCN11A
	rs6782237*	SCN5A	PLCD1	DLEC1 ACAA1 MYD88 OXSR1 ACVR2B EXOG SCN5A SCN10A SCN11A
	rs6801957	SCN10A	SCN10A	SCN10A SCN11A
	rs6913204*	HDDC2	HDDC2	HEY2 NCOA7 HINT3 TRMT11 RNF146 ECHDC1
	rs9398791	HEY2, NCOA7	TRMT11	RNF217 TPD52L1 HDDC2 HEY2 NCOA7 HINT3 TRMT11 RNF146 ECHDC1
	rs11765936	TBX20	-	GPR141 EPDR1 NPSR1 TBX20
	rs340398*	TBX20	-	-
	rs804281	GATA4	C8orf49 NEIL2 FDFT1	-
	rs72671655	ZFPM2	-	LRP12 ZFPM2
	rs72905083	WT1	WT1	ARL14EP
	rs883079	TBX5	TBX5	NOS1
	rs11645463	IRX3	-	RPGRIP1L FTO IRX3 IRX5 IRX6 MMP2 SLC6A2 CES5A NUDT21 BBS2
	rs72622262	CRNDE, IRX5	-	RPGRIP1L FTO IRX3 IRX5 IRX6 MMP2
	rs12945884	PRKCA	PRKCA	CEP95 SMURF2 RGS9 CEP112 PRKCA HELZ
	rs476348	MAPRE2	MAPRE2	DTNA MAPRE2 ZNF397 ZSCAN30 ZNF24 ZNF396 GALNT1 RPRD1A FHOD3 TPGS2 KIAA1328
	rs133902	MYO18B		GRK3 MYO18B SEZ6L

### Sheet: GENE list summary
	Nearest gene of BrS GWAS hits	eQTL gene name	Gene located in interacting region with Lead SNP region																													Tested by RNAi		RNAi phenotypes
																																Yes		EDD
	NCOA7	C8orf49	ACAA1
	SCN10A	FDFT1	ACVR2B
	HDDC2	PLCD1	ARL14EP
	HEY2	TRMT11	BBS2
	TBX20		CEP112																													Yes		HP; SI; ESD; EDD
	GATA4		CEP95																													Yes		SI ESD
	ZFPM2		CES5A
	WT1		DLEC1
	TBX5		DTNA
	IRX3		ECHDC1
	IRX5		EPDR1
	PRKCA		EXOG
	MAPRE2		FHOD3
	MYO18B		FTO
	CRNDE		GALNT1
			GPR141
			GRK3
			HELZ
			HEY2
			HINT3
			IRX6
			KIAA1328
			MMP2
			MYD88
			NPSR1
			NUDT21
			OXSR1
			RGS9
			RNF146
			RNF217
			RPGRIP1L
			RPRD1A
			SCN11A
			SEZ6L
			SLC6A2
			SMURF2
			LRP12
			TPD52L1
			TPGS2
			ZNF24
			ZNF396
			ZNF397
			ZSCAN30
			NOS1

### Sheet: DIOPT_all_orthologues
Selection of genes to test	Human GeneID	Human Gene ID	HGNCID	Human Symbol	Species	Fly GeneID	FlyBaseID	Fly Symbol	DIOPT Score	Weighted Score	Rank	Best Score	Best Score Reverse	Prediction Derived From
YES	ACVR2B	93	174	ACVR2B	Fly	41772	FBgn0003169	put	12	11.78	high	Yes	Yes	Compara, eggNOG, Hieranoid, Inparanoid, Isobase, OMA, OrthoFinder, OrthoInspector, orthoMCL, Panther, Phylome, RoundUp
YES	ARL14EP	120534	26798	ARL14EP	Fly	3355132	FBgn0033000	CG14464	8	7.9	high	Yes	Yes	eggNOG, OrthoDB, OrthoFinder, OrthoInspector, orthoMCL, Panther, RoundUp, TreeFam
YES	CES5A	221223	26459	CES5A	Fly	39392	FBgn0000592	Est-6	6	5.94	high	Yes	Yes	Compara, eggNOG, Hieranoid, OrthoDB, OrthoFinder, Panther
YES	CES5A	221223	26459	CES5A	Fly	39393	FBgn0000594	Est-P	6	5.94	high	Yes	Yes	Compara, eggNOG, Hieranoid, OrthoDB, OrthoFinder, Panther
YES	CES5A	221223	26459	CES5A	Fly	36779	FBgn0034076	Jhedup	6	5.94	high	Yes	Yes	Compara, eggNOG, Hieranoid, OrthoDB, OrthoFinder, Panther
YES	ECHDC1	55862	21489	ECHDC1	Fly	41533	FBgn0038049	CG5844	3	2.86	high	Yes	Yes	eggNOG, Isobase, OrthoDB
YES	FHOD3	80206	26178	FHOD3	Fly	39004	FBgn0266084	Fhos	8	7.99	high	Yes	Yes	eggNOG, Hieranoid, Inparanoid, OrthoFinder, OrthoInspector, Panther, Phylome, RoundUp
Known	GATA4	2626	4173	GATA4	Fly	44849	FBgn0003117	pnr	10	9.8	high	Yes	Yes	eggNOG, Inparanoid, Isobase, OrthoFinder, OrthoInspector, orthoMCL, Panther, Phylome, RoundUp, TreeFam
YES	GRK3	157	290	GRK3	Fly	3355013	FBgn0260798	Gprk1	15	14.75	high	Yes	Yes	Compara, eggNOG, Hieranoid, Homologene, Inparanoid, Isobase, OMA, OrthoDB, OrthoFinder, OrthoInspector, orthoMCL, Panther, Phylome, RoundUp, TreeFam
YES	HDDC2	51020	21078	HDDC2	Fly	33924	FBgn0031836	CG11050	11	10.78	high	Yes	Yes	Compara, eggNOG, Homologene, Inparanoid, OrthoFinder, OrthoInspector, orthoMCL, Panther, Phylome, RoundUp, TreeFam
YES	HELZ	9931	16878	HELZ	Fly	39613	FBgn0036451	CG9425	12	11.71	high	Yes	Yes	Compara, eggNOG, Hieranoid, Inparanoid, Isobase, OrthoDB, OrthoFinder, OrthoInspector, orthoMCL, Panther, Phylome, TreeFam
YES-control	HEY2	23493	4881	HEY2	Fly	35764	FBgn0027788	Hey	9	8.92	high	Yes	Yes	eggNOG, Hieranoid, Inparanoid, OrthoDB, OrthoFinder, OrthoInspector, orthoMCL, Panther, TreeFam
YES	HINT3	135114	18468	HINT3	Fly	3885570	FBgn0054015	CG34015	13	12.8	high	Yes	Yes	Compara, eggNOG, Homologene, Inparanoid, OMA, OrthoDB, OrthoFinder, OrthoInspector, orthoMCL, Panther, Phylome, RoundUp, TreeFam
YES	IRX6	79190	14675	IRX6	Fly	39439	FBgn0015904	ara	11	10.91	high	Yes	Yes	eggNOG, Hieranoid, Inparanoid, Isobase, OrthoDB, OrthoFinder, OrthoInspector, Panther, Phylome, RoundUp, TreeFam
YES	MYD88	4615	7562	MYD88	Fly	35956	FBgn0033402	Myd88	12	11.79	high	Yes	Yes	Compara, eggNOG, Hieranoid, Inparanoid, OrthoDB, OrthoFinder, OrthoInspector, orthoMCL, Panther, Phylome, RoundUp, TreeFam
YES	NCOA7	135112	21081	NCOA7	Fly	45467	FBgn0013576	mtd	12	11.87	high	Yes	Yes	eggNOG, Hieranoid, Inparanoid, OMA, OrthoDB, OrthoFinder, OrthoInspector, orthoMCL, Panther, Phylome, RoundUp, TreeFam
YES	NOS1	4842	7872	NOS1	Fly	34495	FBgn0011676	Nos	12	11.78	high	Yes	Yes	eggNOG, Hieranoid, Homologene, Inparanoid, Isobase, OMA, OrthoFinder, OrthoInspector, orthoMCL, Panther, Phylome, TreeFam
YES	NPSR1	387129	23631	NPSR1	Fly	2768688	FBgn0039396	CCAP-R	9	8.86	high	Yes	Yes	eggNOG, Homologene, Inparanoid, OrthoDB, OrthoFinder, OrthoInspector, Phylome, RoundUp, TreeFam
YES	NUDT21	11051	13870	NUDT21	Fly	39083	FBgn0035987	Cpsf5	13	12.77	high	Yes	Yes	Compara, eggNOG, Hieranoid, Homologene, Inparanoid, OMA, OrthoDB, OrthoFinder, OrthoInspector, orthoMCL, Panther, Phylome, TreeFam
YES	PRKCA	5578	9393	PRKCA	Fly	48311	FBgn0003091	Pkc53E	15	14.75	high	Yes	Yes	Compara, eggNOG, Hieranoid, Homologene, Inparanoid, Isobase, OMA, OrthoDB, OrthoFinder, OrthoInspector, orthoMCL, Panther, Phylome, RoundUp, TreeFam
YES	RGS9	8787	10004	RGS9	Fly	32874	FBgn0259927	CG42450	7	6.78	high	Yes	Yes	eggNOG, Hieranoid, OrthoDB, orthoMCL, Panther, Phylome, TreeFam
YES	RNF146	81847	21336	RNF146	Fly	40144	FBgn0036897	CG8786	10	9.68	high	Yes	Yes	Compara, eggNOG, Isobase, OrthoFinder, OrthoInspector, orthoMCL, Panther, Phylome, RoundUp, TreeFam
YES	SLC6A2	6530	11048	SLC6A2	Fly	36849	FBgn0034136	DAT	14	13.84	high	Yes	Yes	Compara, eggNOG, Hieranoid, Homologene, Inparanoid, Isobase, OMA, OrthoDB, OrthoFinder, OrthoInspector, orthoMCL, Panther, RoundUp, TreeFam
YES	SMURF2	64750	16809	SMURF2	Fly	36999	FBgn0029006	Smurf	14	13.8	high	Yes	Yes	Compara, eggNOG, Hieranoid, Homologene, Inparanoid, OMA, OrthoDB, OrthoFinder, OrthoInspector, orthoMCL, Panther, Phylome, RoundUp, TreeFam
Known	TBX20	57057	11598	TBX20	Fly	33770	FBgn0261963	mid	10	9.78	high	Yes	Yes	Compara, eggNOG, Inparanoid, OrthoFinder, OrthoInspector, orthoMCL, Panther, Phylome, RoundUp, TreeFam
YES	TPGS2	25941	24561	TPGS2	Fly	39363	FBgn0036236	CG6931	14	13.8	high	Yes	Yes	Compara, eggNOG, Hieranoid, Homologene, Inparanoid, OMA, OrthoDB, OrthoFinder, OrthoInspector, orthoMCL, Panther, Phylome, RoundUp, TreeFam
YES	TRMT11	60487	21080	TRMT11	Fly	40564	FBgn0037250	CG1074	14	13.72	high	Yes	Yes	Compara, eggNOG, Hieranoid, Homologene, Inparanoid, Isobase, OMA, OrthoDB, OrthoFinder, OrthoInspector, orthoMCL, Panther, Phylome, TreeFam
YES	ACAA1	30	82	ACAA1	Fly	38147	FBgn0035203	CG9149	2	1.91	moderate	Yes	No	eggNOG, OrthoDB
YES	ACAA1	30	82	ACAA1	Fly	31695	FBgn0029969	CG10932	2	1.91	moderate	Yes	No	eggNOG, OrthoDB
YES	ACAA1	30	82	ACAA1	Fly	34313	FBgn0040064	yip2	2	1.91	moderate	Yes	No	eggNOG, OrthoDB
YES	ACAA1	30	82	ACAA1	Fly	37784	FBgn0025352	Thiolase	2	1.91	moderate	Yes	No	eggNOG, OrthoDB
YES	DTNA	1837	3057	DTNA	Fly	36362	FBgn0033739	Dyb	12	11.76	moderate	Yes	No	Compara, eggNOG, Hieranoid, Inparanoid, Isobase, OMA, OrthoDB, OrthoFinder, OrthoInspector, orthoMCL, Panther, Phylome
YES	EXOG	9941	3347	EXOG	Fly	36309	FBgn0033690	EndoG	4	3.81	moderate	Yes	No	eggNOG, OrthoDB, OrthoFinder, orthoMCL
YES	EXOG	9941	3347	EXOG	Fly	318044	FBgn0052463	Tengl2	4	3.81	moderate	Yes	No	eggNOG, OrthoDB, OrthoFinder, orthoMCL
YES	GALNT1	2589	4123	GALNT1	Fly	326151	FBgn0031681	Pgant5	11	10.82	moderate	Yes	No	eggNOG, Hieranoid, Homologene, Inparanoid, Isobase, OMA, OrthoFinder, OrthoInspector, orthoMCL, Panther, Phylome
YES	LRP12	29967	31708	LRP12	Fly	44279	FBgn0000119	arr	2	1.83	moderate	Yes	No	Compara, eggNOG
YES	MAPRE2	10982	6891	MAPRE2	Fly	35584	FBgn0027066	Eb1	10	9.71	moderate	Yes	No	Compara, eggNOG, Hieranoid, OrthoDB, OrthoFinder, OrthoInspector, orthoMCL, Panther, Phylome, TreeFam
YES	MMP2	4313	7166	MMP2	Fly	37949	FBgn0035049	Mmp1	2	1.91	moderate	Yes	No	eggNOG, OrthoDB
YES	MYO18B	84700	18150	MYO18B	Fly	41955	FBgn0026059	Mhcl	7	6.82	moderate	Yes	No	eggNOG, Hieranoid, OrthoDB, OrthoInspector, orthoMCL, Panther, Phylome
YES	OXSR1	9943	8508	OXSR1	Fly	44233	FBgn0023083	fray	13	12.87	moderate	Yes	No	eggNOG, Hieranoid, Homologene, Inparanoid, OMA, OrthoDB, OrthoFinder, OrthoInspector, orthoMCL, Panther, Phylome, RoundUp, TreeFam
YES	PLCD1	5333	9060	PLCD1	Fly	33204	FBgn0004611	Plc21C	3	2.78	moderate	Yes	No	Compara, eggNOG, Isobase
YES	RPRD1A	55197	25560	RPRD1A	Fly	38283	FBgn0035318	CG9018	12	11.9	moderate	Yes	No	Compara, eggNOG, Hieranoid, Inparanoid, OMA, OrthoDB, OrthoFinder, OrthoInspector, Panther, Phylome, RoundUp, TreeFam
YES	SCN10A	6336	10582	SCN10A	Fly	32619	FBgn0285944	para	10	9.84	moderate	Yes	No	eggNOG, Hieranoid, Inparanoid, OMA, OrthoDB, OrthoInspector, orthoMCL, Panther, Phylome, TreeFam
YES	SCN11A	11280	10583	SCN11A	Fly	37981	FBgn0085434	NaCP60E	4	3.82	moderate	No	Yes	eggNOG, OMA, OrthoDB, orthoMCL
YES	TPD52L1	7164	12006	TPD52L1	Fly	37117	FBgn0034345	CG5174	12	11.9	moderate	Yes	No	Compara, eggNOG, Hieranoid, Inparanoid, OMA, OrthoDB, OrthoFinder, OrthoInspector, Panther, Phylome, RoundUp, TreeFam
YES	ZFPM2	23414	16700	ZFPM2	Fly	33225	FBgn0003963	ush	5	4.95	moderate	Yes	No	Compara, Inparanoid, Panther, Phylome, TreeFam
Not best ranking	ACVR2B	93	174	ACVR2B	Fly	44096	FBgn0024179	wit	2	1.9	low	No	No	eggNOG, Hieranoid
Not best ranking	CES5A	221223	26459	CES5A	Fly	39873	FBgn0004108	Nrt	3	2.91	low	No	No	eggNOG, OrthoDB, OrthoFinder
Not best ranking	CES5A	221223	26459	CES5A	Fly	41625	FBgn0000024	Ace	3	2.91	low	No	No	eggNOG, OrthoDB, OrthoFinder
Not best ranking	CES5A	221223	26459	CES5A	Fly	40912	FBgn0083963	Nlg3	3	2.84	low	No	No	Compara, eggNOG, OrthoDB
Not best ranking	CES5A	221223	26459	CES5A	Fly	34927	FBgn0001987	Gli	3	2.84	low	No	No	Compara, eggNOG, OrthoDB
Not best ranking	CES5A	221223	26459	CES5A	Fly	33962	FBgn0031866	Nlg2	2	1.91	low	No	No	eggNOG, OrthoDB
Not best ranking	CES5A	221223	26459	CES5A	Fly	42402	FBgn0083975	Nlg4	2	1.91	low	No	No	eggNOG, OrthoDB
Not best ranking	CES5A	221223	26459	CES5A	Fly	40913	FBgn0051146	Nlg1	2	1.91	low	No	No	eggNOG, OrthoDB
Not best ranking	ECHDC1	55862	21489	ECHDC1	Fly	43318	FBgn0039531	CG5611	2	1.91	low	No	No	eggNOG, OrthoDB
Not best ranking	EXOG	9941	3347	EXOG	Fly	41321	FBgn0037857	Tengl4	3	2.92	low	No	No	eggNOG, OMA, OrthoDB
Not best ranking	EXOG	9941	3347	EXOG	Fly	43389	FBgn0039592	CG14062	2	1.94	low	No	No	Compara, OrthoDB
Not best ranking	EXOG	9941	3347	EXOG	Fly	2768690	FBgn0053346	CG33346	2	1.94	low	No	No	Compara, OrthoDB
Not best ranking	EXOG	9941	3347	EXOG	Fly	43390	FBgn0039593	Sid	2	1.94	low	No	No	Compara, OrthoDB
Not best ranking	EXOG	9941	3347	EXOG	Fly	33404	FBgn0051679	Tengl3	2	1.91	low	No	No	eggNOG, OrthoDB
Not best ranking	EXOG	9941	3347	EXOG	Fly	318883	FBgn0051682	Tengl1	2	1.91	low	No	No	eggNOG, OrthoDB
Not best ranking	FDFT1	2222	3629	FDFT1	Fly	32151	FBgn0030352	sicily	1	0.9	low	Yes	No	eggNOG
Not best ranking	GALNT1	2589	4123	GALNT1	Fly	36717	FBgn0034025	Pgant1	3	2.91	low	No	No	eggNOG, OrthoDB, OrthoFinder
Not best ranking	GALNT1	2589	4123	GALNT1	Fly	246627	FBgn0050463	Pgant9	3	2.8	low	No	No	eggNOG, OrthoFinder, orthoMCL
Not best ranking	GALNT1	2589	4123	GALNT1	Fly	32836	FBgn0030930	Pgant7	2	1.91	low	No	No	eggNOG, OrthoDB
Not best ranking	GALNT1	2589	4123	GALNT1	Fly	33556	FBgn0031530	Pgant2	2	1.91	low	No	No	eggNOG, OrthoDB
Not best ranking	GALNT1	2589	4123	GALNT1	Fly	48775	FBgn0001970	Pgant35A	2	1.91	low	No	No	eggNOG, OrthoDB
Not best ranking	GALNT1	2589	4123	GALNT1	Fly	43394	FBgn0039596	CG10000	2	1.91	low	No	No	eggNOG, OrthoDB
Not best ranking	GALNT1	2589	4123	GALNT1	Fly	261610	FBgn0051956	Pgant4	2	1.9	low	No	No	eggNOG, OrthoFinder
Not best ranking	GRK3	157	290	GRK3	Fly	49045	FBgn0261988	Gprk2	2	1.91	low	No	No	eggNOG, OrthoDB
Not best ranking	HELZ	9931	16878	HELZ	Fly	36550	FBgn0033889	CG6701	2	1.91	low	No	No	eggNOG, OrthoDB
Not best ranking	HELZ	9931	16878	HELZ	Fly	38427	FBgn0041164	armi	2	1.91	low	No	No	eggNOG, OrthoDB
Not best ranking	HELZ	9931	16878	HELZ	Fly	36922	FBgn0034187	CG6967	2	1.91	low	No	No	eggNOG, OrthoDB
Not best ranking	HEY2	23493	4881	HEY2	Fly	43161	FBgn0000591	E(spl)m8-HLH	2	1.83	low	No	No	Compara, eggNOG
Not best ranking	HEY2	23493	4881	HEY2	Fly	43152	FBgn0002733	E(spl)mbeta-HLH	2	1.83	low	No	No	Compara, eggNOG
Not best ranking	HEY2	23493	4881	HEY2	Fly	43151	FBgn0002735	E(spl)mgamma-HLH	2	1.83	low	No	No	Compara, eggNOG
Not best ranking	HEY2	23493	4881	HEY2	Fly	43160	FBgn0002633	E(spl)m7-HLH	2	1.83	low	No	No	Compara, eggNOG
Not best ranking	HEY2	23493	4881	HEY2	Fly	32800	FBgn0030899	Hesr	2	1.83	low	No	No	Compara, eggNOG
Not best ranking	HEY2	23493	4881	HEY2	Fly	43150	FBgn0002734	E(spl)mdelta-HLH	2	1.83	low	No	No	Compara, eggNOG
Not best ranking	HEY2	23493	4881	HEY2	Fly	43156	FBgn0002609	E(spl)m3-HLH	2	1.83	low	No	No	Compara, eggNOG
Not best ranking	HEY2	23493	4881	HEY2	Fly	43158	FBgn0002631	E(spl)m5-HLH	2	1.83	low	No	No	Compara, eggNOG
Not best ranking	PLCD1	5333	9060	PLCD1	Fly	32601	FBgn0003416	sl	2	1.93	low	No	No	eggNOG, RoundUp
Not best ranking	PLCD1	5333	9060	PLCD1	Fly	31376	FBgn0262738	norpA	2	1.91	low	No	No	eggNOG, OrthoDB
Not best ranking	PRKCA	5578	9393	PRKCA	Fly	43428	FBgn0003093	Pkc98E	2	2.03	low	No	No	OrthoFinder, RoundUp
Not best ranking	PRKCA	5578	9393	PRKCA	Fly	41957	FBgn0010379	Akt1	2	2.01	low	No	No	OrthoDB, OrthoFinder
Not best ranking	PRKCA	5578	9393	PRKCA	Fly	47594	FBgn0261854	aPKC	2	2.01	low	No	No	OrthoDB, OrthoFinder
Not best ranking	RGS9	8787	10004	RGS9	Fly	32674	FBgn0024941	RSG7	3	2.84	low	No	No	Compara, eggNOG, OrthoDB
Not best ranking	RNF217	154214	21487	RNF217	Fly	40336	FBgn0041100	park	1	1.01	low	Yes	No	OrthoDB
Not best ranking	RNF217	154214	21487	RNF217	Fly	37481	FBgn0004362	HmgD	1	1.01	low	Yes	No	OrthoDB
Not best ranking	RNF217	154214	21487	RNF217	Fly	37480	FBgn0010228	HmgZ	1	1.01	low	Yes	No	OrthoDB
Not best ranking	RNF217	154214	21487	RNF217	Fly	42650	FBgn0038978	tHMG1	1	1.01	low	Yes	No	OrthoDB
Not best ranking	RNF217	154214	21487	RNF217	Fly	42433	FBgn0038805	TFAM	1	1.01	low	Yes	No	OrthoDB
Not best ranking	RNF217	154214	21487	RNF217	Fly	42651	FBgn0038979	tHMG2	1	1.01	low	Yes	No	OrthoDB
Not best ranking	RNF217	154214	21487	RNF217	Fly	44275	FBgn0029123	SoxN	1	1.01	low	Yes	No	OrthoDB
Not best ranking	RNF217	154214	21487	RNF217	Fly	39193	FBgn0036082	CG12362	1	0.9	low	Yes	No	eggNOG
Not best ranking	RNF217	154214	21487	RNF217	Fly	32796	FBgn0017418	ari-1	1	0.9	low	Yes	No	eggNOG
Not best ranking	RNF217	154214	21487	RNF217	Fly	36131	FBgn0053144	CG33144	1	0.9	low	Yes	No	eggNOG
Not best ranking	RPGRIP1L	23322	29168	RPGRIP1L	Fly	39429	FBgn0002466	sti	1	0.91	low	Yes	No	Phylome
Not best ranking	RPRD1A	55197	25560	RPRD1A	Fly	35109	FBgn0032688	CG15160	3	2.94	low	No	No	eggNOG, OrthoDB, RoundUp
Not best ranking	SCN10A	6336	10582	SCN10A	Fly	37981	FBgn0085434	NaCP60E	3	2.81	low	No	No	eggNOG, OrthoDB, orthoMCL
Not best ranking	SCN10A	6336	10582	SCN10A	Fly	45338	FBgn0002917	na	2	1.91	low	No	No	eggNOG, OrthoDB
Not best ranking	SCN10A	6336	10582	SCN10A	Fly	32158	FBgn0263111	cac	2	1.91	low	No	No	eggNOG, OrthoDB
Not best ranking	SCN10A	6336	10582	SCN10A	Fly	31550	FBgn0264386	Ca-alpha1T	2	1.91	low	No	No	eggNOG, OrthoDB
Not best ranking	SCN10A	6336	10582	SCN10A	Fly	34950	FBgn0001991	Ca-alpha1D	2	1.91	low	No	No	eggNOG, OrthoDB
Not best ranking	SCN11A	11280	10583	SCN11A	Fly	45338	FBgn0002917	na	2	1.91	low	No	No	eggNOG, OrthoDB
Not best ranking	SCN11A	11280	10583	SCN11A	Fly	32158	FBgn0263111	cac	2	1.91	low	No	No	eggNOG, OrthoDB
Not best ranking	SCN11A	11280	10583	SCN11A	Fly	31550	FBgn0264386	Ca-alpha1T	2	1.91	low	No	No	eggNOG, OrthoDB
Not best ranking	SCN11A	11280	10583	SCN11A	Fly	34950	FBgn0001991	Ca-alpha1D	2	1.91	low	No	No	eggNOG, OrthoDB
Not best ranking	SCN5A	6331	10593	SCN5A	Fly	37981	FBgn0085434	NaCP60E	3	2.81	low	No	No	eggNOG, OrthoDB, orthoMCL
Not best ranking	SCN5A	6331	10593	SCN5A	Fly	45338	FBgn0002917	na	2	1.91	low	No	No	eggNOG, OrthoDB
Not best ranking	SCN5A	6331	10593	SCN5A	Fly	32158	FBgn0263111	cac	2	1.91	low	No	No	eggNOG, OrthoDB
Not best ranking	SCN5A	6331	10593	SCN5A	Fly	31550	FBgn0264386	Ca-alpha1T	2	1.91	low	No	No	eggNOG, OrthoDB
Not best ranking	SCN5A	6331	10593	SCN5A	Fly	34950	FBgn0001991	Ca-alpha1D	2	1.91	low	No	No	eggNOG, OrthoDB
Not best ranking	SEZ6L	23544	10763	SEZ6L	Fly	42032	FBgn0051217	modSP	1	0.91	low	Yes	No	Phylome
Not best ranking	SLC6A2	6530	11048	SLC6A2	Fly	36006	FBgn0033443	CG1698	3	2.84	low	No	No	Compara, eggNOG, OrthoDB
Not best ranking	SLC6A2	6530	11048	SLC6A2	Fly	34863	FBgn0028886	CG15279	3	2.84	low	No	No	Compara, eggNOG, OrthoDB
Not best ranking	SLC6A2	6530	11048	SLC6A2	Fly	33659	FBgn0011603	ine	3	2.84	low	No	No	Compara, eggNOG, OrthoDB
Not best ranking	SLC6A2	6530	11048	SLC6A2	Fly	43805	FBgn0039915	Gat	3	2.84	low	No	No	Compara, eggNOG, OrthoDB
Not best ranking	SLC6A2	6530	11048	SLC6A2	Fly	36331	FBgn0033708	CG8850	3	2.84	low	No	No	Compara, eggNOG, OrthoDB
Not best ranking	SLC6A2	6530	11048	SLC6A2	Fly	39056	FBgn0035969	CG4476	3	2.84	low	No	No	Compara, eggNOG, OrthoDB
Not best ranking	SLC6A2	6530	11048	SLC6A2	Fly	31457	FBgn0029762	NAAT1	3	2.84	low	No	No	Compara, eggNOG, OrthoDB
Not best ranking	SLC6A2	6530	11048	SLC6A2	Fly	37157	FBgn0034381	List	3	2.84	low	No	No	Compara, eggNOG, OrthoDB
Not best ranking	SLC6A2	6530	11048	SLC6A2	Fly	34051	FBgn0031939	CG13796	3	2.84	low	No	No	Compara, eggNOG, OrthoDB
Not best ranking	SLC6A2	6530	11048	SLC6A2	Fly	37772	FBgn0034911	GlyT	2	1.91	low	No	No	eggNOG, OrthoDB
Not best ranking	SLC6A2	6530	11048	SLC6A2	Fly	34048	FBgn0031936	CG13794	2	1.83	low	No	No	Compara, eggNOG
Not best ranking	SLC6A2	6530	11048	SLC6A2	Fly	34047	FBgn0031935	CG13793	2	1.83	low	No	No	Compara, eggNOG
Not best ranking	SLC6A2	6530	11048	SLC6A2	Fly	34046	FBgn0267326	Ntl	2	1.83	low	No	No	Compara, eggNOG
Not best ranking	SLC6A2	6530	11048	SLC6A2	Fly	2768941	FBgn0053296	CG33296	2	1.83	low	No	No	Compara, eggNOG
Not best ranking	SLC6A2	6530	11048	SLC6A2	Fly	34049	FBgn0031937	CG13795	2	1.83	low	No	No	Compara, eggNOG
Not best ranking	SMURF2	64750	16809	SMURF2	Fly	39958	FBgn0259174	Nedd4	3	2.93	low	No	No	eggNOG, OrthoFinder, RoundUp
Not best ranking	TBX20	57057	11598	TBX20	Fly	39038	FBgn0035956	Doc2	3	2.93	low	No	No	Compara, eggNOG, Panther
Not best ranking	TBX20	57057	11598	TBX20	Fly	39039	FBgn0028789	Doc1	3	2.93	low	No	No	Compara, eggNOG, Panther
Not best ranking	TBX20	57057	11598	TBX20	Fly	39036	FBgn0035954	Doc3	3	2.93	low	No	No	Compara, eggNOG, Panther
Not best ranking	WT1	7490	12796	WT1	Fly	38436	FBgn0263239	dar1	1	1.1	low	Yes	No	Panther
Not best ranking	WT1	7490	12796	WT1	Fly	37654	FBgn0261705	CG42741	1	1.1	low	Yes	No	Panther
Not best ranking	WT1	7490	12796	WT1	Fly	31410	FBgn0025679	Klf15	1	1.1	low	Yes	No	Panther
Not best ranking	WT1	7490	12796	WT1	Fly	2768719	FBgn0040765	luna	1	1.1	low	Yes	No	Panther
Not best ranking	WT1	7490	12796	WT1	Fly	40549	FBgn0261434	hkb	1	1.05	low	Yes	No	Inparanoid
Not best ranking	ZNF24	7572	13032	ZNF24	Fly	31420	FBgn0052772	CG32772	1	1.1	low	Yes	Yes	Panther
Not best ranking	ZNF24	7572	13032	ZNF24	Fly	318709	FBgn0261679	CG42726	1	1.1	low	Yes	Yes	Panther
Not best ranking	ZNF24	7572	13032	ZNF24	Fly	34592	FBgn0020309	crol	1	1.1	low	Yes	No	Panther
Not best ranking	ZNF24	7572	13032	ZNF24	Fly	41393	FBgn0037920	CG14710	1	1.1	low	Yes	Yes	Panther
Not best ranking	ZNF24	7572	13032	ZNF24	Fly	42143	FBgn0038549	CG17802	1	1.05	low	Yes	No	Inparanoid
Not best ranking	ZNF24	7572	13032	ZNF24	Fly	42142	FBgn0038548	CG17806	1	1.05	low	Yes	No	Inparanoid
Not best ranking	ZNF24	7572	13032	ZNF24	Fly	59239	FBgn0042205	CG18764	1	1.05	low	Yes	No	Inparanoid
Not best ranking	ZNF24	7572	13032	ZNF24	Fly	41396	FBgn0037923	CG6813	1	1.05	low	Yes	No	Inparanoid
Not best ranking	ZNF396	252884	18824	ZNF396	Fly	31420	FBgn0052772	CG32772	1	1.1	low	Yes	Yes	Panther
Not best ranking	ZNF396	252884	18824	ZNF396	Fly	318709	FBgn0261679	CG42726	1	1.1	low	Yes	Yes	Panther
Not best ranking	ZNF396	252884	18824	ZNF396	Fly	34592	FBgn0020309	crol	1	1.1	low	Yes	No	Panther
Not best ranking	ZNF396	252884	18824	ZNF396	Fly	41393	FBgn0037920	CG14710	1	1.1	low	Yes	Yes	Panther
Not best ranking	ZNF396	252884	18824	ZNF396	Fly	42142	FBgn0038548	CG17806	1	1.05	low	Yes	No	Inparanoid
Not best ranking	ZNF396	252884	18824	ZNF396	Fly	41396	FBgn0037923	CG6813	1	1.05	low	Yes	No	Inparanoid
Not best ranking	ZNF396	252884	18824	ZNF396	Fly	42143	FBgn0038549	CG17802	1	1.05	low	Yes	No	Inparanoid
Not best ranking	ZNF396	252884	18824	ZNF396	Fly	59239	FBgn0042205	CG18764	1	1.05	low	Yes	No	Inparanoid
Not best ranking	ZNF396	252884	18824	ZNF396	Fly	44736	FBgn0024986	CG3719	1	0.95	low	Yes	No	Isobase
Not best ranking	ZNF396	252884	18824	ZNF396	Fly	33529	FBgn0011648	Mad	1	0.95	low	Yes	No	Isobase
Not best ranking	ZNF397	84307	18818	ZNF397	Fly	31420	FBgn0052772	CG32772	1	1.1	low	Yes	Yes	Panther
Not best ranking	ZNF397	84307	18818	ZNF397	Fly	34592	FBgn0020309	crol	1	1.1	low	Yes	No	Panther
Not best ranking	ZNF397	84307	18818	ZNF397	Fly	41393	FBgn0037920	CG14710	1	1.1	low	Yes	Yes	Panther
Not best ranking	ZNF397	84307	18818	ZNF397	Fly	42143	FBgn0038549	CG17802	1	1.05	low	Yes	No	Inparanoid
Not best ranking	ZNF397	84307	18818	ZNF397	Fly	42142	FBgn0038548	CG17806	1	1.05	low	Yes	No	Inparanoid
Not best ranking	ZNF397	84307	18818	ZNF397	Fly	59239	FBgn0042205	CG18764	1	1.05	low	Yes	No	Inparanoid
Not best ranking	ZNF397	84307	18818	ZNF397	Fly	41396	FBgn0037923	CG6813	1	1.05	low	Yes	No	Inparanoid
Not best ranking	ZNF397	84307	18818	ZNF397	Fly	35843	FBgn0267792	rgr	1	1	low	Yes	Yes	Hieranoid
Not best ranking	ZSCAN30	100101467	33517	ZSCAN30	Fly	31420	FBgn0052772	CG32772	1	1.1	low	Yes	Yes	Panther
Not best ranking	ZSCAN30	100101467	33517	ZSCAN30	Fly	34592	FBgn0020309	crol	1	1.1	low	Yes	No	Panther
Not best ranking	ZSCAN30	100101467	33517	ZSCAN30	Fly	41393	FBgn0037920	CG14710	1	1.1	low	Yes	Yes	Panther
Not best ranking	ZSCAN30	100101467	33517	ZSCAN30	Fly	42142	FBgn0038548	CG17806	1	1.05	low	Yes	No	Inparanoid
Not best ranking	ZSCAN30	100101467	33517	ZSCAN30	Fly	41396	FBgn0037923	CG6813	1	1.05	low	Yes	No	Inparanoid
Not best ranking	ZSCAN30	100101467	33517	ZSCAN30	Fly	42143	FBgn0038549	CG17802	1	1.05	low	Yes	No	Inparanoid
Not best ranking	ZSCAN30	100101467	33517	ZSCAN30	Fly	59239	FBgn0042205	CG18764	1	1.05	low	Yes	No	Inparanoid
Not best ranking	ZSCAN30	100101467	33517	ZSCAN30	Fly	35843	FBgn0267792	rgr	1	1	low	Yes	Yes	Hieranoid
Not best ranking	ZSCAN30	100101467	33517	ZSCAN30	Fly	41041	FBgn0037620	ranshi	1	0.91	low	Yes	No	Phylome
Not best ranking	ZSCAN30	100101467	33517	ZSCAN30	Fly	42392	FBgn0038767	trem	1	0.91	low	Yes	No	Phylome
Not best ranking	ZSCAN30	100101467	33517	ZSCAN30	Fly	42393	FBgn0038768	CG4936	1	0.91	low	Yes	No	Phylome
Not best ranking	ZSCAN30	100101467	33517	ZSCAN30	Fly	41042	FBgn0037621	M1BP	1	0.91	low	Yes	No	Phylome
Not best ranking	ZSCAN30	100101467	33517	ZSCAN30	Fly	326139	FBgn0051441	CG31441	1	0.91	low	Yes	Yes	Phylome
Not best ranking	ZSCAN30	100101467	33517	ZSCAN30	Fly	42391	FBgn0038766	CG4854	1	0.91	low	Yes	No	Phylome
Not best ranking	ZSCAN30	100101467	33517	ZSCAN30	Fly	39549	FBgn0036396	CG17359	1	0.91	low	Yes	Yes	Phylome
Not best ranking	ZSCAN30	100101467	33517	ZSCAN30	Fly	40795	FBgn0037446	Zif	1	0.91	low	Yes	Yes	Phylome
Not best ranking	CES5A	221223	26459	CES5A	Fly	36780	FBgn0010052	Jhe	6	5.94	moderate	Yes	No	Compara, eggNOG, Hieranoid, OrthoDB, OrthoFinder, Panther
Not best ranking	CES5A	221223	26459	CES5A	Fly	42773	FBgn0039084	CG10175	5	5.01	moderate	No	Yes	eggNOG, Hieranoid, OrthoDB, OrthoFinder, Panther
Not best ranking	CES5A	221223	26459	CES5A	Fly	31352	FBgn0029690	CG6414	5	5.01	moderate	No	No	eggNOG, Hieranoid, OrthoDB, OrthoFinder, Panther
Not best ranking	CES5A	221223	26459	CES5A	Fly	117300	FBgn0000326	clt	5	5.01	moderate	No	Yes	eggNOG, Hieranoid, OrthoDB, OrthoFinder, Panther
Not best ranking	CES5A	221223	26459	CES5A	Fly	40901	FBgn0015575	alpha-Est7	5	4.84	moderate	No	No	Compara, eggNOG, Hieranoid, OrthoDB, OrthoFinder
Not best ranking	CES5A	221223	26459	CES5A	Fly	40908	FBgn0015570	alpha-Est2	5	4.84	moderate	No	Yes	Compara, eggNOG, Hieranoid, OrthoDB, OrthoFinder
Not best ranking	CES5A	221223	26459	CES5A	Fly	34278	FBgn0032131	CG3841	5	4.84	moderate	No	No	Compara, eggNOG, Hieranoid, OrthoDB, OrthoFinder
Not best ranking	CES5A	221223	26459	CES5A	Fly	40905	FBgn0261393	alpha-Est5	5	4.84	moderate	No	Yes	Compara, eggNOG, Hieranoid, OrthoDB, OrthoFinder
Not best ranking	CES5A	221223	26459	CES5A	Fly	41330	FBgn0027584	CG4757	5	4.84	moderate	No	No	Compara, eggNOG, Hieranoid, OrthoDB, OrthoFinder
Not best ranking	CES5A	221223	26459	CES5A	Fly	40902	FBgn0015574	alpha-Est6	5	4.84	moderate	No	Yes	Compara, eggNOG, Hieranoid, OrthoDB, OrthoFinder
Not best ranking	CES5A	221223	26459	CES5A	Fly	34279	FBgn0032132	CG4382	5	4.84	moderate	No	No	Compara, eggNOG, Hieranoid, OrthoDB, OrthoFinder
Not best ranking	CES5A	221223	26459	CES5A	Fly	37572	FBgn0034736	gas	5	4.84	moderate	No	No	Compara, eggNOG, Hieranoid, OrthoDB, OrthoFinder
Not best ranking	CES5A	221223	26459	CES5A	Fly	40909	FBgn0015568	alpha-Est1	5	4.84	moderate	No	Yes	Compara, eggNOG, Hieranoid, OrthoDB, OrthoFinder
Not best ranking	CES5A	221223	26459	CES5A	Fly	40897	FBgn0015577	alpha-Est9	5	4.84	moderate	No	No	Compara, eggNOG, Hieranoid, OrthoDB, OrthoFinder
Not best ranking	CES5A	221223	26459	CES5A	Fly	40896	FBgn0015569	alpha-Est10	5	4.84	moderate	No	No	Compara, eggNOG, Hieranoid, OrthoDB, OrthoFinder
Not best ranking	CES5A	221223	26459	CES5A	Fly	40906	FBgn0015572	alpha-Est4	5	4.84	moderate	No	Yes	Compara, eggNOG, Hieranoid, OrthoDB, OrthoFinder
Not best ranking	CES5A	221223	26459	CES5A	Fly	36616	FBgn0033943	CG12869	4	4.01	moderate	No	Yes	eggNOG, OrthoDB, OrthoFinder, Panther
Not best ranking	CES5A	221223	26459	CES5A	Fly	33313	FBgn0031327	CG5397	4	4.01	moderate	No	Yes	eggNOG, OrthoDB, OrthoFinder, Panther
Not best ranking	CES5A	221223	26459	CES5A	Fly	40381	FBgn0037090	Est-Q	4	3.87	moderate	No	Yes	eggNOG, OrthoDB, OrthoFinder, TreeFam
Not best ranking	CES5A	221223	26459	CES5A	Fly	40899	FBgn0015576	alpha-Est8	4	3.84	moderate	No	No	Compara, eggNOG, OrthoDB, OrthoFinder
Not best ranking	CES5A	221223	26459	CES5A	Fly	34194	FBgn0032057	CG9287	4	3.84	moderate	No	Yes	Compara, eggNOG, OrthoDB, OrthoFinder
Not best ranking	CES5A	221223	26459	CES5A	Fly	34193	FBgn0001114	Glt	4	3.84	moderate	No	Yes	Compara, eggNOG, OrthoDB, OrthoFinder
Not best ranking	CES5A	221223	26459	CES5A	Fly	34195	FBgn0032058	CG9289	4	3.84	moderate	No	Yes	Compara, eggNOG, OrthoDB, OrthoFinder
Not best ranking	CES5A	221223	26459	CES5A	Fly	40907	FBgn0015571	alpha-Est3	4	3.83	moderate	No	Yes	Compara, eggNOG, Hieranoid, OrthoFinder
Not best ranking	CES5A	221223	26459	CES5A	Fly	37854	FBgn0034972	CG10339	3	2.91	moderate	No	Yes	eggNOG, OrthoDB, OrthoFinder
Not best ranking	EXOG	9941	3347	EXOG	Fly	36065	FBgn0033490	CG12917	3	2.89	moderate	No	Yes	Compara, Isobase, OrthoDB
Not best ranking	GALNT1	2589	4123	GALNT1	Fly	35627	FBgn0027558	Pgant3	5	4.96	moderate	No	Yes	eggNOG, Isobase, OrthoDB, OrthoFinder, Panther
Known	GATA4	2626	4173	GATA4	Fly	41945	FBgn0038391	GATAe	6	5.84	moderate	No	Yes	Compara, eggNOG, Isobase, OrthoFinder, Panther, TreeFam
Known	GATA4	2626	4173	GATA4	Fly	40962	FBgn0001138	grn	4	4.03	moderate	No	No	eggNOG, OrthoFinder, Panther, RoundUp
Known	GATA4	2626	4173	GATA4	Fly	41944	FBgn0003507	srp	4	4.03	moderate	No	No	eggNOG, OrthoFinder, Panther, RoundUp
Known	GATA4	2626	4173	GATA4	Fly	34395	FBgn0032223	GATAd	4	3.95	moderate	No	Yes	eggNOG, Isobase, OrthoFinder, Panther
Not best ranking	HEY2	23493	4881	HEY2	Fly	44669	FBgn0259938	cwo	3	2.93	moderate	No	Yes	Compara, eggNOG, Panther
Not best ranking	HINT3	135114	18468	HINT3	Fly	33371	FBgn0031378	CG15362	11	10.76	moderate	No	Yes	Compara, eggNOG, Homologene, Inparanoid, OrthoDB, OrthoFinder, OrthoInspector, orthoMCL, Panther, Phylome, TreeFam
Known	IRX3	79191	14360	IRX3	Fly	39439	FBgn0015904	ara	5	5	moderate	Yes	No	eggNOG, OrthoDB, Panther, RoundUp, TreeFam
Known	IRX3	79191	14360	IRX3	Fly	39441	FBgn0014343	mirr	5	5	moderate	Yes	No	eggNOG, OrthoDB, Panther, RoundUp, TreeFam
Known	IRX3	79191	14360	IRX3	Fly	39440	FBgn0015919	caup	4	3.97	moderate	No	No	eggNOG, OrthoDB, Panther, TreeFam
Known	IRX5	10265	14361	IRX5	Fly	39441	FBgn0014343	mirr	5	4.89	moderate	Yes	No	eggNOG, orthoMCL, Panther, RoundUp, TreeFam
Known	IRX5	10265	14361	IRX5	Fly	39439	FBgn0015904	ara	4	3.99	moderate	No	No	eggNOG, Panther, RoundUp, TreeFam
Known	IRX5	10265	14361	IRX5	Fly	39440	FBgn0015919	caup	4	3.87	moderate	No	No	eggNOG, Panther, Phylome, TreeFam
Not best ranking	IRX6	79190	14675	IRX6	Fly	39440	FBgn0015919	caup	10	9.88	moderate	No	Yes	eggNOG, Hieranoid, Inparanoid, Isobase, OrthoDB, OrthoFinder, OrthoInspector, Panther, Phylome, TreeFam
Not best ranking	IRX6	79190	14675	IRX6	Fly	39441	FBgn0014343	mirr	9	9.05	moderate	No	Yes	eggNOG, Hieranoid, Inparanoid, OrthoDB, OrthoFinder, OrthoInspector, Panther, RoundUp, TreeFam
Not best ranking	MAPRE2	10982	6891	MAPRE2	Fly	37179	FBgn0034403	CG18190	8	7.73	moderate	No	Yes	eggNOG, Isobase, OrthoDB, OrthoFinder, orthoMCL, Panther, Phylome, TreeFam
Not best ranking	MAPRE2	10982	6891	MAPRE2	Fly	317999	FBgn0052371	CG32371	7	6.78	moderate	No	No	eggNOG, OrthoDB, OrthoFinder, orthoMCL, Panther, Phylome, TreeFam
Not best ranking	MAPRE2	10982	6891	MAPRE2	Fly	319019	FBgn0051907	CG31907	5	4.88	moderate	No	No	eggNOG, OrthoDB, Panther, Phylome, TreeFam
Not best ranking	MAPRE2	10982	6891	MAPRE2	Fly	31961	FBgn0030191	CG15306	4	3.97	moderate	No	Yes	eggNOG, OrthoDB, Panther, TreeFam
Not best ranking	MAPRE2	10982	6891	MAPRE2	Fly	33622	FBgn0031585	CG2955	4	3.97	moderate	No	No	eggNOG, OrthoDB, Panther, TreeFam
Not best ranking	PRKCA	5578	9393	PRKCA	Fly	36897	FBgn0004784	inaC	8	7.71	moderate	No	Yes	Compara, eggNOG, OrthoDB, OrthoFinder, orthoMCL, Panther, Phylome, TreeFam
Not best ranking	PRKCA	5578	9393	PRKCA	Fly	32191	FBgn0259680	Pkcdelta	4	3.97	moderate	No	No	Compara, OrthoDB, OrthoFinder, RoundUp
same as SCN10A SCN5A	SCN11A	11280	10583	SCN11A	Fly	32619	FBgn0285944	para	8	7.78	moderate	Yes	No	eggNOG, Hieranoid, OrthoDB, OrthoInspector, orthoMCL, Panther, Phylome, TreeFam
same as SCN10A SCN5A	SCN5A	6331	10593	SCN5A	Fly	32619	FBgn0285944	para	11	10.84	moderate	Yes	No	eggNOG, Hieranoid, Inparanoid, OMA, OrthoDB, OrthoFinder, OrthoInspector, orthoMCL, Panther, Phylome, TreeFam
Not best ranking	SLC6A2	6530	11048	SLC6A2	Fly	37895	FBgn0010414	SerT	5	4.74	moderate	No	No	Compara, eggNOG, OrthoDB, OrthoFinder, orthoMCL
Not best ranking	SLC6A2	6530	11048	SLC6A2	Fly	319016	FBgn0260479	CG31904	2	1.83	moderate	No	Yes	Compara, eggNOG
Not best ranking	SMURF2	64750	16809	SMURF2	Fly	33379	FBgn0003557	Su(dx)	4	3.94	moderate	No	No	eggNOG, OrthoDB, OrthoFinder, RoundUp
Known	TBX20	57057	11598	TBX20	Fly	33769	FBgn0016660	H15	8	7.73	moderate	No	Yes	Compara, eggNOG, OrthoFinder, orthoMCL, Panther, Phylome, RoundUp, TreeFam
Known	TBX20	57057	11598	TBX20	Fly	37874	FBgn0266083	ocm	3	2.93	moderate	No	Yes	Compara, eggNOG, Panther
Known	TBX5	6910	11604	TBX5	Fly	31379	FBgn0000179	bi	2	2	moderate	Yes	No	eggNOG, Panther
Known	TBX5	6910	11604	TBX5	Fly	31778	FBgn0021767	org-1	2	1.95	moderate	Yes	No	eggNOG, Inparanoid
Known	TBX5	6910	11604	TBX5	Fly	37874	FBgn0266083	ocm	2	1.83	moderate	Yes	No	Compara, eggNOG
Known	TBX5	6910	11604	TBX5	Fly	39038	FBgn0035956	Doc2	2	1.83	moderate	Yes	No	Compara, eggNOG
Known	TBX5	6910	11604	TBX5	Fly	33770	FBgn0261963	mid	2	1.83	moderate	Yes	No	Compara, eggNOG
Known	TBX5	6910	11604	TBX5	Fly	39039	FBgn0028789	Doc1	2	1.83	moderate	Yes	No	Compara, eggNOG
Known	TBX5	6910	11604	TBX5	Fly	39036	FBgn0035954	Doc3	2	1.83	moderate	Yes	No	Compara, eggNOG
Known	TBX5	6910	11604	TBX5	Fly	33769	FBgn0016660	H15	2	1.83	moderate	Yes	No	Compara, eggNOG
No orthologue	BBS2	583	967	BBS2					0	0.0	None
No orthologue	C8orf49	606553	32200	C8orf49					0	0.0	None
No orthologue	CEP112	201134	28514	CEP112					0	0.0	None
No orthologue	CEP95	90799	25141	CEP95					0	0.0	None
No orthologue	CRNDE	643911	37078	CRNDE					0	0.0	None
No orthologue	DLEC1	9940	2899	DLEC1					0	0.0	None
No orthologue	EPDR1	54749	17572	EPDR1					0	0.0	None
No orthologue	FTO	79068	24678	FTO					0	0.0	None
No orthologue	GPR141	353345	19997	GPR141					0	0.0	None
No orthologue	KIAA1328	57536	29248	KIAA1328					0	0.0	None
No orthologue	NEIL2	252969	18956	NEIL2					0	0.0	None
