## Supplemental Table 2 for "Exploring cardiac phenotypes of Drosophila orthologues of human genes associated to Brugada Syndrome (BrS)"

### Sheet: Read me
		Fly RNAi lines selection	Inducible knockdown transgenes tested for cardiac functional validation obtained from 2 independent public collections:
				VDRC
				Bloomington

### Sheet: Feuil1
Human Symbol	Human Gene ID	Fly gene symbol(s)	Flybase ID	DIOPT score	Reagent ID	Stocks Collection
HDDC2	51020	CG11050	FBgn0031836	11	HMJ24126	TRiP Short Hairpin
HEY2	23493	Hey	FBgn0027788	9	JF02186	TRiP Long Hairpin
					103570	VDRC KK
MAPRE2	10982	Eb1	FBgn0027066	10	24451	VDRC GD
					330094	shRNA
PLCD3		Plc21C	FBgn0004611	3	108395	VDRC KK
					26557	VDRC GD
SCN10A	6336	para	FBgn0285944	10	6131	VDRC GD
					104775	VDRC KK
TRMT11	60487	CG1074	FBgn0037250	14	35488	VDRC GD
					110164	VDRC KK
ZFPM2	23414	ush	FBgn0003963	5	104102	VDRC KK
						TRiP Short Hairpin
ACAA1	30	Acat2	FBgn0035203	2	108623	VDRC KK
					HMC06309	TRiP Short Hairpin
		CG10932	FBgn0029969		107027	VDRC KK
					16099	VDRC GD
		yip2	FBgn0040064		26562	VDRC GD
		Mtpbeta	FBgn0025352		105500	VDRC KK
					HMS01017	TRiP Short Hairpin
ACVR2B	93	put	FBgn0003169	12	107071	VDRC KK
					HMS01944	TRiP Short Hairpin
EXOG	9941	EndoG	FBgn0033690	4	38084	VDRC GD
					105749	VDRC KK
		Tengl2	FBgn0052463		7254	VDRC GD
MYD88	4615	Myd88	FBgn0033402	12	106198	VDRC KK
					25402	VDRC GD
NCOA7	135112	mtd	FBgn0013576	12	12781	VDRC GD
					HMS01608	TRiP Short Hairpin
NPSR1	387129	CCAP-R	FBgn0039396	9	14768	VDRC GD
					102995	VDRC KK
OXSR1	9943	fray	FBgn0023083	13	106919	VDRC KK
					41718	VDRC GD
SCN11A	11280	NaCP60E	FBgn0085434	4	101695	VDRC KK
					106350	VDRC KK
ARL14EP	120534	CG14464	FBgn0033000	8		NONE
CES5A	221223	Est-6	FBgn0000592	6	35607	VDRC GD
					HMC04215	TRiP Short Hairpin
		Est-P	FBgn0000594		30868	VDRC GD
					HMC04216	TRiP Short Hairpin
		Jhedup	FBgn0034076		108134	VDRC KK
					13980	VDRC GD
HINT3	135114	CG34015	FBgn0054015	13	HMJ21474	TRiP Short Hairpin
IRX6	79190	ara	FBgn0015904	11	JF02402	TRiP Long Hairpin
					101903	VDRC KK
LRP12	29967	arr	FBgn0000119	2	36286	VDRC GD
					4818	VDRC GD
MMP2	4313	Mmp1	FBgn0035049	2	101505	VDRC KK
					330331	shRNA
NUDT21	11051	Cpsf5	FBgn0035987	13	105499	VDRC KK
					HMS00671	TRiP Short Hairpin
RNF146	81847	Rnf146	FBgn0036897	10	36028	VDRC GD
					HMS02130	TRiP Short Hairpin
SLC6A2	6530	DAT	FBgn0034136	14	106961	VDRC KK
TPD52L1	7164	CG5174	FBgn0034345	12	101767	VDRC KK
					HMS00669	TRiP Short Hairpin
TPGS2	25941	CG6931	FBgn0036236	14	22469	VDRC GD
					108070	VDRC KK
DTNA	1837	Dyb	FBgn0033739	12	104485	VDRC KK
					HMS00728	TRiP Short Hairpin
ECHDC1	55862	Srlp	FBgn0038049	3	27529	VDRC GD
					HMS01525	TRiP Short Hairpin
FHOD3	80206	Fhos	FBgn0266084	8	34034	VDRC GD
GALNT1	2589	Pgant5	FBgn0031681	11	2629	VDRC GD
					110647	VDRC KK
GRK3	157	Gprk1	FBgn0260798	15	JF02990	TRiP Long Hairpin
HELZ	9931	Helz	FBgn0036451	12	106833	VDRC KK
					HMS01002	TRiP Short Hairpin
NOS1	4842	Nos	FBgn0011676	12		TRiP Short Hairpin
RGS9	8787	CG42450	FBgn0259927	7	105315	VDRC KK
					27846	VDRC GD
RPRD1A	55197	CG9018	FBgn0035318	12	40732	VDRC GD
					HMS02436	TRiP Short Hairpin
SMURF2	64750	Smurf	FBgn0029006	14	107349	VDRC KK
					24680	VDRC GD
MYO18B	84700	Mhcl	FBgn0026059	7	HMC03191	TRiP Short Hairpin
PRKCA	5578	Pkc53E	FBgn0003091	15	27696	VDRC GD
